# Broad de-regulated U2AF1 splicing is prognostic and augments leukemic transformation via protein arginine methyltransferase activation

**DOI:** 10.1101/2024.02.04.578798

**Authors:** Meenakshi Venkatasubramanian, Leya Schwartz, Nandini Ramachandra, Joshua Bennett, Krithika R. Subramanian, Xiaoting Chen, Shanisha Gordon-Mitchell, Ariel Fromowitz, Kith Pradhan, David Shechter, Srabani Sahu, Diane Heiser, Peggy Scherle, Kashish Chetal, Aishwarya Kulkarni, Kasiani C. Myers, Matthew T. Weirauch, H. Leighton Grimes, Daniel T. Starczynowski, Amit Verma, Nathan Salomonis

## Abstract

The role of splicing dysregulation in cancer is underscored by splicing factor mutations; however, its impact in the absence of such rare mutations is poorly understood. To reveal complex patient subtypes and putative regulators of pathogenic splicing in Acute Myeloid Leukemia (AML), we developed a new approach called OncoSplice. Among diverse new subtypes, OncoSplice identified a biphasic poor prognosis signature that partially phenocopies *U2AF1*-mutant splicing, impacting thousands of genes in over 40% of adult and pediatric AML cases. *U2AF1*-like splicing co-opted a healthy circadian splicing program, was stable over time and induced a leukemia stem cell (LSC) program. Pharmacological inhibition of the implicated *U2AF1*-like splicing regulator, PRMT5, rescued leukemia mis-splicing and inhibited leukemic cell growth. Genetic deletion of IRAK4, a common target of *U2AF1*-like and PRMT5 treated cells, blocked leukemia development in xenograft models and induced differentiation. These analyses reveal a new prognostic alternative-splicing mechanism in malignancy, independent of splicing-factor mutations.

**Statement of significance:** Using a new in silico strategy we reveal counteracting determinants of patient survival in Acute Myeloid Leukemia that co-opt well-defined mutation-dependent splicing programs. Broad poor-prognosis splicing and leukemia stem cell survival could be rescued through pharmacological inhibition (PRMT5) or target deletion (IRAK4), opening the door for new precision therapies.

**Competing Interests:** Conflict-of-interest disclosure: DTS. serves on the scientific advisory board at Kurome Therapeutics; is a consultant for and/or received funding from Kurome Therapeutics, Captor Therapeutics, Treeline Biosciences, and Tolero Therapeutics; and has equity in Kurome Therapeutics. AV has received research funding from GlaxoSmithKline, BMS, Jannsen, Incyte, MedPacto, Celgene, Novartis, Curis, Prelude and Eli Lilly and Company, has received compensation as a scientific advisor to Novartis, Stelexis Therapeutics, Acceleron Pharma, and Celgene, and has equity ownership in Throws Exception and Stelexis Therapeutics.
