## Supplementary material for "Broad de-regulated U2AF1 splicing is prognostic and augments leukemic transformation via protein arginine methyltransferase activation": ED Table 3

### Sheet: Legend
Summary: In the associated tabs of this supplemental file are predictions for which RNA binding proteins (RBP) are enriched in different splice-ICGS subtypes (top 5 RBPs) and
agreement of those predictions with defined mutations within those RBPs or concordance of splicing events with RBP knockdown (KD) (gold- or bronze standards, respectively).
Detailed description: Statistical enrichment analyses were performed for all significant splicing events associated with a splicing subtype for alternatively spliced exon intervals with
500nt flanking intronic sequences (genomic coordinate bed files). These bed files were processed through the RELI pipeline to identify enriched de novo RBP binding sites (CisBP-RNA
database), enrichment of RBP associated CLIP-Seq peaks or p-values for the gene expression of RBPs within each subtype versus all other samples (eBayes t-test, FDR corrected).
Each of these separate statistical results are reported along with a combined enrichment statistic derived through logistic regression analysis (see Supplemental Information).
To verify these RBP predictions, we examined two separate classes of RBP predictions: 1) RBPs predictions that match the patient genetically impacted RBP (HNRNPK, U2AF1,
SRSF2, SF3B1) or 2) RBP predictions that match those predicted from RNA-Seq knockdown (KD) experiments. For this second class of confirmations, an RBP KD splicing profiles
is required to be concordant or discordant with the associated CLIP-Seq, CisBP-RNA, gene expression or logistic regression prediction (>=70% or <=30%). As such, these represent
bronze-standard, rather than "gold-standard" ground truths. Only the top 5 predicted RBPs from the below methods were considered.
Tab 1: Logistic Regression. Combined score incorporating RBP enrichments for CisBP-RNA motif, CLIP-Seq, using score weights obtained during training.
Tab 2: Gene Expression. Differential expression of RBPs ranked by p-value (up- or down-regulated).
Tab 3: CisBP-RNA. Enrichment of RNA Recognition Elements (RREs) within/flanking spliced exons/introns from the RELI pipeline.
Tab 4: CLIP-Seq. Enrichment of CLIP-Seq binding sites for over 200 RBPs from the RELI pipeline..

### Sheet: 1-Logistic Regression
*Concordance/discordance greater than or equal to 70%
^Used to train the logistic regression model
Leucegene Signature	Top 5 RBP-Enrich Predicted RBPs	RBP KD Concordance Ratio		RBP with AML Genomic Variants	Top 5 RBP-Enrich Predicted RBPs	Confirmed Genetic Variants
CBFB-Fusions	RBFOX2	0.84375		HNRNPK^	HNRNPK	Genetically Impacted
	PCBP4	KD unavailable			PTBP1
	PTBP1	0.64			SRSF1
	NONO	0.623656			U2AF1
	SRSF7	0.736842			SF3B4
RUNX1-Fusions	RBFOX3	KD unavailable		U2AF1-S34	U2AF2
	SRSF7	0.666667			U2AF1	Genetically Impacted
	U2AF2	0.51634			XRN2
	SRSF1	0.312796			NONO
	RBFOX2	0.746032			FMR1
PML-RARA Fusions	RBFOX3	KD unavailable		U2AF1-Q157	SRSF7
	RBFOX2	0.5			RBMXL1
	MBNL2	KD unavailable			SRSF1
	SRSF1	0.684211			RBMY1A1
	HNRNPA1L2	KD unavailable			RBMY1B
MLL Fusions	MBNL1	0.328571		SRSF2-P95^	PTBP1
	MBNL2	KD unavailable			SF3B4
	RBM42	KD unavailable			SRSF2	Genetically Impacted
	PTBP2	KD unavailable			U2AF2
	RBMXL1	KD unavailable			ELAVL1
KAT6B Correlated	SRSF9	0.644172		SF3B1	PCBP4
	HNRNPK	0.147651			SRSF1
	HNRNPU	0.770492			RBFOX2
	TIA1	0.73913			SF3B1	Genetically Impacted
	RBM5	KD unavailable			SF3B4
NS10(R2-C27)	TIA1	0.08
	RBFOX2	0.5
	SNRPB2	KD unavailable
	MBNL3	KD unavailable
	SRSF12	KD unavailable
U2AF1-like	SRSF1	0.363817
	FMR1	KD unavailable
	SRSF9	0.306306
	U2AF1	0.20304
	SF3B4	0.280267
SRSF2-like	SRSF1	0.613705
	FMR1	KD unavailable
	SFPQ	0.579937
	SNRPA	KD unavailable
	SRSF7	0.635779
TP53(R2-C3)	CELF3	KD unavailable
	RBM38	KD unavailable
	SRSF9	0.515152
	PABPN1	0.460526
	RBM22	0.454545
NS5(R2-C1)	RBM4B	KD unavailable
	TIA1	0.207921
	ZFP36	KD unavailable
	SRSF1	0.20098
	ZRANB2	KD unavailable
NS4(R2-C2)	SRSF1	0.697479
	SRSF2	0.603448
	TIA1	0.418182
	NONO	0.709677
	ELAVL2	KD unavailable
NPM1-FLT3-DNMT3A	PABPC1L	KD unavailable
	ZCRB1	KD unavailable
	RBM4B	KD unavailable
	NCBP2	0.5
	SRSF1	0.340909
NPM1-FLT3-TET2	KHDRBS3	KD unavailable
	ZNF638	KD unavailable
	SRSF6	KD unavailable
	RBMX	0.5
	RBM5	KD unavailable
TP53(R2-C28)	SF3B4	0.5
	HNRNPUL1	0.5
	RBFOX2	0.5
	NPM1	0.5
	SF3A3	0.72093

### Sheet: 2-Gene Expression
*Concordance/discordance greater than or equal to 70%
Leucegene Signature	Top 5 Differentially Expressed RBP	Concordance Ratio		RBP with AML Genomic Variants	Top 5 RBP-Enrich Predicted RBPs	Confirmed Genetic Variants
CBFB-Fusions	RBFOX2	0.84375		HNRNPK	HNRNPK	Genetically Impacted
	PCBP4	KD unavailable			ESRP1
	KHDRBS3	KD unavailable			CPSF1
	HNRNPF	0.46			U2AF2
	ZFP36	KD unavailable			CPSF3
RUNX1-Fusions	RBFOX3	KD unavailable		U2AF1-S34	U2AF2
	TNRC6C	KD unavailable			XRN2
	SRSF12	KD unavailable			NONO
	RBM8A	KD unavailable			FIP1L1
	CPSF6	0.59			HNRNPL
PML-RARA Fusions	RBFOX3	KD unavailable		U2AF1-Q157	YTHDC1
	RALY	KD unavailable			PTBP1
	MBNL2	KD unavailable			CPEB3
	CPEB3	KD unavailable			CPSF4
	RBFOX2	0.5			RBMXL1
MLL Fusions	MBNL1	0.328571		SRSF2-P95	PTBP1
	MBNL2	KD unavailable			EIF4A3
	ALKBH5	KD unavailable			RBM4
	RBM42	KD unavailable			HNRNPM
	ZRANB2	0.52			KHDRBS3
KAT6B Correlated	HNRNPU	0.770492		SF3B1	EFTUD2
	CELF1	0.65			RALY
	HNRNPA2B1	0.33			TNRC6C
	HNRNPK	0.14			RBM38
	SUGP2	0.32			SRSF12
NS10(R2-C27)	TIA1	0.08
	SRSF12	KD unavailable
	RBM4B	KD unavailable
	RBFOX2	0.58
	HNRNPA1L2	KD unavailable
U2AF1-CV	GEMIN5	0.35
	WTAP	KD unavailable
	CPSF2	KD unavailable
	ELAVL1	KD unavailable
	MTPAP	0.21
SRSF2-CV	SRSF1	0.613705
	WTAP	KD unavailable
	CPSF2	KD unavailable
	PTBP2	KD unavailable
	FMR1	KD unavailable
TP53(R2-C3)	CELF3	KD unavailable
	RBM38	KD unavailable
	SRSF9	0.515152
	RBM22	0.454545
	PABPN1	0.460526
NS5(R2-C1)	RBM4B	KD unavailable
	TIA1	0.207921
	ZRANB2	0.66
	LSM11	0.45
	ZNF638	KD unavailable
NS4(R2-C2)	ZFP36	KD unavailable
	ZCRB1	KD unavailable
	RBM4B	KD unavailable
	NPM1	0.64
	CSTF2T	KD unavailable
NPM1-FLT3-DNMT3A	PABPC1L	KD unavailable
	ZCRB1	KD unavailable
	RBM4B	KD unavailable
	NCBP2	0.5
	CPSF6	0.39
NPM1-FLT3-TET2	KHDRBS3	KD unavailable
	ZNF638	KD unavailable
	SRSF6	KD unavailable
	LSM11	0.43
	RBMX	0.5
TP53(R2-C28)	HNRNPUL1	0.5
	NPM1	0.5
	SF3A3	0.72093
	SLBP	KD unavailable
	NUDT21	KD unavailable

### Sheet: 2-CisBP-RNA
*Concordance/discordance greater than or equal to 70%
Leucegene Signature	RBP-Enrich Predicted	Concordance Ratio		RBP with AML Genomic Variants	Top 5 RBP-Enrich Predicted RBPs	Confirmed Genetic Variants
CBFB-Fusions	FXR1	0.42		HNRNPK	CPEB3
	SNRPA	KD unavailable			PTBP1
	SNRPB2	KD unavailable			PTBP2
	LIN28B	0.46			ELAVL1
	LIN28A	KD unavailable			SRSF1
RUNX1-Fusions	IGF2BP2	0.66		SF3B1	PCBP4
	SRSF7	0.666667			SRSF1
	SNRPA	KD unavailable			RBM28
	SNRPB2	KD unavailable			SF3B1	Genetically Impacted
	SRSF1	0.54			SRSF3
PML-RARA Fusions	YTHDC1	KD unavailable		SRSF2-P95	SNRPB2
	SNRPB2	KD unavailable			RBM28
	RBFOX3	KD unavailable			SNRPA
	RBFOX2	0.5			LIN28B
	SRSF1	0.684211			LIN28A
MLL Fusions	RBMXL1	KD unavailable		U2AF1-S34	FMR1
	RBMY1A1	KD unavailable			LIN28B
	RBMY1E	KD unavailable			LIN28A
	RBMY1D	KD unavailable			SNRPA
	RBMY1J	KD unavailable			SNRPB2
KAT6B Correlated	ELAVL2	KD unavailable		U2AF1-Q157	RBMXL1
	TIA1	0.73			RBMY1A1
	NONO	0.82			RBMY1B
	SRSF1	0.67			RBMY1D
	RBMXL1	KD unavailable			RBMY1E
NS10(R2-C27)	SNRPB2	KD unavailable
	KHDRBS3	KD unavailable
	SNRPA	KD unavailable
	RBMY1A1	KD unavailable
	RBMXL1	KD unavailable
U2AF1-CV	PABPN1	0.33
	KHDRBS3	KD unavailable
	SRSF1	0.363817
	SRSF3	KD unavailable
	SF3B1	0.75
SRSF2-CV	SRSF1	0.613705
	SFPQ	0.57
	PSPC1	KD unavailable
	SNRPA	KD unavailable
	CPEB3	KD unavailable
TP53(R2-C3)	HNRNPK	0.52
	FUS	0.59
	CPEB3	KD unavailable
	TAF15	0.68
	SRSF3	KD unavailable
NS5(R2-C1)	ZFP36	KD unavailable
	SRSF1	0.20098
	RBM5	KD unavailable
	RBMY1E	KD unavailable
	RBMY1A1	KD unavailable
NS4(R2-C2)	SRSF1	0.697479
	SRSF2	0.603448
	ELAVL2	KD unavailable
	TIA1	0.418182
	NONO	0.709677
NPM1-FLT3-DNMT3A	SRSF2	KD unavailable
	PABPC1L	KD unavailable
	RBM4B	KD unavailable
	SNRPA	KD unavailable
	RBM4	KD unavailable
NPM1-FLT3-TET2	RBM5	KD unavailable
	RBMXL1	KD unavailable
	QKI	0.5
	PABPC1L	KD unavailable
	RBMY1A1	KD unavailable
TP53(R2-C28)	SF3B4	0.5
	HNRNPA3	KD unavailable
	HNRNPA2B1	0.54
	ELAVL2	KD unavailable
	RBFOX2	0.5

### Sheet: 3-CLIP-Seq
*Concordance/discordance greater than or equal to 70%
Leucegene Signature	RBP-Enrich Predicted	Concordance Ratio		RBP with AML Genomic Variants	Top 5 RBP-Enrich Predicted RBPs	Confirmed Genetic Variants
CBFB-Fusions	NONO	0.623656		HNRNPK	PRPF8
	ZRANB2	0.28			U2AF2
	SRSF1	0.56			BUD13
	XRN2	0.66			SF3B4
	NCBP2	0.63			SRSF1
RUNX1-Fusions	U2AF2	0.51634		U2AF1-S34	PRPF8
	PRPF8	0.45			U2AF2
	PPIG	0.56			PPIG
	U2AF1	0.5			BUD13
	SRSF1	0.312796			U2AF1	Genetically Impacted
PML-RARA Fusions	PRPF8	0.66		U2AF1-Q157	PRPF8
	SRSF1	0.684211			U2AF2
	PPIG	0.53			PPIG
	SRSF9	0.4			BUD13
	BUD13	0.36			U2AF1	Genetically Impacted
MLL Fusions	U2AF2	0.57		SRSF2-P95	PRPF8
	PRPF8	0.32			U2AF2
	U2AF1	0.38			PPIG
	SRSF1	0.71			U2AF1
	PPIG	0.64			BUD13
KAT6B Correlated	PRPF8	0.62		SF3B1	U2AF2
	U2AF2	0.39			PRPF8
	SRSF1	0.67			PPIG
	PPIG	0.74			BUD13
	BUD13	0.48			SRSF1
NS10(R2-C27)	PRPF8	0.64
	PPIG	0.48
	BUD13	0.45
	SRSF1	0.7
	U2AF2	0.44
U2AF1-CV	PRPF8	0.3
	U2AF2	0.37
	PPIG	0.62
	BUD13	0.47
	SRSF1	0.363817
SRSF2-CV	PRPF8	0.7
	U2AF2	0.68
	PPIG	0.43
	BUD13	0.55
	U2AF1	0.72
TP53(R2-C3)	PRPF8	0.46
	U2AF2	0.37
	PPIG	0.52
	SRSF1	0.57
	BUD13	0.49
NS5(R2-C1)	PRPF8	0.33
	U2AF2	0.61
	SRSF1	0.20098
	PPIG	0.36
	BUD13	0.58
NS4(R2-C2)	PRPF8	0.5
	PPIG	0.38
	SRSF1	0.697479
	SRSF9	0.41
	NCBP2	0.3
NPM1-FLT3-DNMT3A	SRSF1	0.34
	PPIG	0.5
	PRPF8	0.35
	NCBP2	0.5
	U2AF2	0.54
NPM1-FLT3-TET2	PRPF8	0.39
	U2AF2	0.32
	SRSF1	0.73
	U2AF1	0.28
	PPIG	0.8
TP53(R2-C28)	U2AF2	0.69
	PPIG	0.6
	SRSF1	0.73
	PRPF8	0.55
	U2AF1	0.66
